# Phytotoxin synthesis genes and type III effector genes of *Pseudomonas syringae* pv. *actinidiae* biovar 6 are regulated by culture conditions

**DOI:** 10.1101/2020.04.25.060921

**Authors:** Karin Hirose, Yasuhiro Ishiga, Takashi Fujikawa

**Affiliations:** Institute of Fruit Tree and Tea Science, National Agriculture and Food Research Organization (NARO), Tsukuba, Ibaraki, Japan; Faculty of Life and Environmental Science, University of Tsukuba, Tsukuba, Ibaraki, Japan

## Abstract

The kiwifruit bacterial canker (*Pseudomonas syringae* pv. *actinidiae*; Psa) causes severe damage to kiwifruit production worldwide. Psa biovar 6 (Psa6), which was isolated in Japan in 2015, produces two types of phytotoxins: coronatine and phaseolotoxin. To date, no other phytopathogenic bacteria are known to produce two phytotoxins. To elucidate the unique virulence of Psa6, we performed transcriptomic analysis of phytotoxin synthesis genes and type III effector genes in *in vitro* cultivation using various media. The genes related to phytotoxin synthesis and effectors of Psa6 were strictly regulated in the coronatine-inducing mediums (HS and HSC); 14 of 23 effector genes and a *hrpL* sigma factor gene were induced at 3 h after transferring to the media (early-inducible genes), and phytotoxin synthesis genes such as *argD* of phaseolotoxin and *cfl* of coronatine were induced at 6 and 12 h after transferring to the media (late-inducible genes). In contrast, induction of these genes was not observed in the *hrp*-inducing medium. Next, to examine whether the changes in gene expression in different media is specific to Psa6, we investigated gene expression in other related bacteria. For Psa biovar 1 (Psa1), biovar 3 (Psa3), and *P. s.* pv. *glycinea* (Psg), no clear trends were observed in expression behavior across various culture media and incubation times. Therefore, Psa6 seems to exert its virulence efficiently by using two phytotoxins and effectors according to environmental changes. This is not seen in other biovars and pathovars, so it is thought that Psa6 has acquired its own balance of virulence.
