## Supplementary infromation for "Phytotoxin synthesis genes and type III effector genes of *Pseudomonas syringae* pv. *actinidiae* biovar 6 are regulated by culture conditions": Supplemental Table S1.xlsx

### Sheet: Sheet1
Supplemental Table S1. List of primers used in this study
Target genes	Forward 5'-3'	Reverse 5'-3'	Product size
[For Psa]
cfl	TTCCTACGGTACGACGGAGT	TGTCCTTTTCCCGACCGATG	269
cfa1	TGAAGTCCTCGTCCTCGATCT	TCGACATTCTGGTCGATGAGC	162
cfa5	GACGACGTCCTTCAGTCTGG	CTTCGTTGCCCTGGTGTTTG	214
cfa9	ACCATTGAGCATCAGGGTGG	AGCCTCCGGTTACGTGAAAG	268
cmaD	GAGGCCATTTTTCAGCGTCC	CTTGCAGGGCGTCAAGAAGA	150
cmaU	CCGCTGCGTTTGATGTATGC	CCTGATCAACCCCAAGGGTC	162
corR	GCAGAATGTCCAGAGCACCT	TCCTTGTTCGTCAATCCCCG	152
corS	GGGACCTTAACGCCATCCAA	TTACCCAGACGACGCTTTCC	180
corP	GCATCGTAGAGTGAGCGACA	GGTACTAACGGCCTGGAAGG	242
argD	CCCGCTGCGTTTGATGTATG	CTGGCGTCGATGGCTTATCT	279
argK	GATGGCCAAGGACGTTACCA	AGCATGAAGTGGCGGAAGAA	191
avrD1	TCGATTCCGCCAGGTGAAAA	GGTAATGTTGGCGCGATGAC	221
avrE1	TCTTTTTGCCGCTGAGCAAC	GGACCGGCTCTATCAGTTCG	233
avrpto5	CTTGGTGCTGATCTGCTGGA	CTCCAGATCGGGTTGGTCAG	287
avrRpm1	GGCACCGAACTCATGACAGA	CATCGGGGTCAGGGAAGTTG	199
avrRps4	ACCCAAATCCCTATTGGGCG	GAGTACCGCAAAGCGTCTCT	259
hopAA1-1	GCCAAGCACTAATGCACCAC	GGACAAGCTCCACGATGTGA	280
hopAE1	GCGTAGATCACTCTGGGTCG	AGCTGATTAGCAACCTGCGT	152
hopAH1	TTGAACTGGTCCATCCACGG	CTGGGATCGGAGATCAAGGC	188
hopAI1	GCGAGTAGGTATCGACGCAA	ACGGGCACCGACATGTTTAT	202
hopAS1	CTTGCTATTCGCCAGTTCGC	AGAAAGGCACTCACCTGTCG	206
hopAU1	ACACTTCGAGCATCACTCCT	ACATGGATACGTCCGTGGAG	273
hopAZ1	AAATGGCCCTACCGCTTTCA	GTACGGAGTTCGTCAAGCCA	210
hopD1	GCGCCGTCTTCAATCCAATC	ATCCAAGCTTCCGAACCAGG	294
hopJ	CGAATATCAGCCTCAGCCGT	GGCTCGCCTTCAAACTTCAC	237
hopM1	CAAGGGTTTTGCACGGTCAG	GCAGCGTCCAGATCTGCTAT	225
hopN1	GCGCTTGAACACATCAGCAA	CACTTGGAAAAGGGCTTGGC	251
hopQ1	ATCCTTAGGTAACCGGGGCT	GGAAAGTAGCGCGCAATCAG	205
hopR1	CGTTGCGTTTGCTGATGTGA	GCCTACAGGCAGTGGTTGAT	295
hopS2	GACACGGCTCAATAACGTGC	AGCCGTTTAAGGCCCTTCTC	189
hopY1	CGACGTCGACTCCATCAGAG	CCTCTGTCGGCTTTGTTTGC	216
hopZ3	CCCTGTTGGCAGCAAGAAAC	GAAAAACACGTGCCTGTCCC	244
hrpK	TGAAGGGGTTGGCACAAAGT	GCTGATATCAATCCCGGCCA	266
hrpL	ATCTTCGTCCGCCGGTATTC	TGAAACTTGTGCTCGTTGCG	150
50S ribosomal protein L13	GGCGACTACATCGTCGTCAT	CAGTTCTAGGGGCTGCTGAG	270
bifunctional glutamine synthetase adenylyltransferase/ deadenyltransferase	CGAATTTCTGCGCTACACCG	TCACTGTCGTCCTGTTGCTC	234
transcriptional regulator ftrA	CCCGGTACAGATCGAGCAAA	TACGAGTTCGCAACCTTCCC	216
microcin ABC transporter ATP-binding protein	CTTCCAGGACCCTTACGCAG	CCTGTTTCTGTACCGTGCGA	286
tRNA dihydrouridine(20/20a) synthase dusA	ATTCAGCGTTTTCGCTGTCC	GGACACCCGACGTTCAGATT	292
[For Psg]
avrE1	TCTCCTTGCCGCTGAGCAAT	AGACCGGCTCTATCAGTTCG	233
hopAE1	CCGGTGAGTACAACGGTCAA	AGGACTCTGTGCGTCTGTTG	191
hopAS1	CTTGCTGTTCGCCAGTTCGC	AGAAAGGCACTCACCTGTCG	206
hopAZ1	AGGTCTCAGTTGCTGCTGTC	TCAGCAAAGCAGTCTCAGCA	151
hopM1	CGAAGGGCTGAGTAAAGGCA	CGACGGTGTCCAGTTGTGTA	225
hopQ1	GGAAAGTAGCGTGCAATCAG	GGAAAGTAGCGCGCAATCAG	224
hrpK	TGAATCAACCCACCTCTGGC	ACCGATGTGATTGGGGACAC	247
hrpL	CTCTTCGTCTGCCGGTATCC	TGAAACTTGTGCTCGTTGCG	150
bifunctional glutamine synthetase adenylyltransferase/ deadenyltransferase	GAGTTTTTGCGTTATACCG	TCACTGTCGTCCTGCTGCTC	234
microcin ABC transporter ATP-binding protein	CTTTCAGGACCCTTACGGCAGC	TTTGTTTCTGCACAGTGCGG	286
tRNA dihydrouridine(20/20a) synthase dusA	ATCCAGCGTTTCCGCTGTCC	GGGCAACCGACGTTCAGATT	292
