## Supplementary infromation for "Phytotoxin synthesis genes and type III effector genes of *Pseudomonas syringae* pv. *actinidiae* biovar 6 are regulated by culture conditions": Supplemental Table S3.xlsx

### Sheet: Sheet1
Supplemental Table S3. List of gene expression of Psa6 in difference medium conditions by RNA-Seq analysis
Gene ID	product	27HSCa	18HSb	18HSCc	logCPM	PValue	FDR
BUE60_00675	tRNA dihydrouridine(20/20a) synthase DusA	0.00353315	0.632332	0.168706	6.89618	0.982272	1
BUE60_05245	50S ribosomal protein L13	0.181854	0.730718	0.13246	10.7469	0.523305	1
BUE60_17705	transcriptional regulator FtrA	-0.0105957	0.516447	0.0153942	7.50923	0.953111	1
BUE60_20815	bifunctional glutamine synthetase adenylyltransferase/deadenyltransferase	0.0695492	0.493271	0.0782746	7.47453	0.963276	1
BUE60_24595	microcin ABC transporter ATP-binding protein	-0.0137516	0.477208	0.0270077	6.2637	0.993087	1
aGene expression ratio in 27ºC-HSC medium against 27ºC-HS medium.
bGene expression ratio in 18ºC-HS medium against 27ºC-HS medium.
cGene expression ratio in 18ºC-HSC medium against 27ºC-HS medium.
