## Supplementary infromation for "Phytotoxin synthesis genes and type III effector genes of *Pseudomonas syringae* pv. *actinidiae* biovar 6 are regulated by culture conditions": Supplemental Table S4.xlsx

### Sheet: Sheet1
Supplemental Table S4. Comparison of gene expression level of each virulence gene between RNA-seq and RT-qPCR
Genes	Cultivation condition	RT-qPCRa	RNA-seqa
argD	27HSC	-0.0742416	-0.201311
	18HS	-0.527878	-1.49428
	18HSC	-0.233259	-0.580049
argK	27HSC	0.181292	0.324976
	18HS	-0.645808	-0.779005
	18HSC	-0.295422	-1.43257
avrRps4	27HSC	0.0583704	0.791412
	18HS	1.3393	0.635836
	18HSC	0.419598	-0.759795
cfa1	27HSC	-1.07601	0
	18HS	-0.621154	0
	18HSC	-1.207	5.3597
cfa5	27HSC	-0.0987386	0.575867
	18HS	0.105394	-2.95742
	18HSC	-0.551835	-1.27067
cfa9	27HSC	-1.41221	-2.11537
	18HS	-0.497918	-2.46912
	18HSC	-1.28048	-0.388573
cfl	27HSC	-1.08466	-1.2166
	18HS	-1.17576	-1.21509
	18HSC	-1.24232	-1.45956
cmaD	27HSC	-2.12318	-5.32019
	18HS	-1.30755	-5.89899
	18HSC	-2.19106	-5.32403
cmaU	27HSC	-0.31167	0.37521
	18HS	-0.225769	-0.182947
	18HSC	-0.544519	-0.272322
corR	27HSC	0.485987	0.827349
	18HS	-0.0356075	-0.85579
	18HSC	-0.103234	-0.165952
corS	27HSC	0.59336	-0.000426374
	18HS	0.242466	-1.49724
	18HSC	0.417068	-0.455098
corP	27HSC	-0.590087	-0.926349
	18HS	-0.89757	-5.53564
	18HSC	-0.517676	-0.0395187
hopJ	27HSC	-0.246593	1.14571
	18HS	-0.871089	-6.21124
	18HSC	-0.121456	1.22914
hopAS1	27HSC	1.02512	-0.547909
	18HS	0.88919	-0.736066
	18HSC	1.08453	-0.216086
Blue-grey indiates that expression level was little changed relative to the condition of 27ºC-HS (-1<Log2<1).
Orange indicates that expression level was high relative to the condition of 27ºC-HS (Log2≧ 1).
Blue indicates that expression level was low relative to the condition of 27ºC-HS (Log2≦-1).
