## Supplementary infromation for "Phytotoxin synthesis genes and type III effector genes of *Pseudomonas syringae* pv. *actinidiae* biovar 6 are regulated by culture conditions": Supplemental Table S5.xlsx

### Sheet: Sheet1
Supplemental Table S5. Temporal change of virulence genes of Psa6 in different culture conditions
	18HS			27HS			18HSC			27HSC			18LB			27LB			18hrp			27hrp
	3h	6h	12h	3h	6h	12h	3h	6h	12h	3h	6h	12h	3h	6h	12h	3h	6h	12h	3h	6h	12h	3h	6h	12h
cfl	2.13749	3.54816	2.98994	4.63428	3.78641	2.69626	2.30623	3.81763	4.24816	2.50499	3.67496	3.37859	0.234957	0.140141	0.390209	0.212839	0.172887	0.581702	0.235187	0.250615	0.353514	0.251754	0.214345	0.30842
cfa1	2.36771	6.52209	4.64613	3.64649	7.11116	5.00684	1.32243	6.55478	5.16726	1.72664	5.40084	3.795	0.0693075	0.0397845	0.13984	0.0668284	0.0426283	0.211107	0.109811	0.0717641	0.151144	0.09117	0.0680979	0.121675
cfa5	2.4977	6.30066	6.10379	2.93428	6.29677	5.56395	2.36582	7.16428	8.05309	3.23613	5.93335	5.13615	1.14339	0.7151	2.08588	0.866293	0.73168	3.01605	1.7728	1.64803	2.13272	1.27836	1.34502	2.25643
cfa9	1.62969	4.66965	2.47888	2.3269	5.2825	3.64463	1.72575	5.05769	3.47669	1.21046	4.73102	2.63584	42.593	1.63731	4.32431	47.4978	2.09019	7.28547	34.4632	1.68444	2.38748	41.8304	1.58842	2.24102
cmaD	5.43258	53.4572	3.96248	13.1583	53.1296	4.5772	2.42695	48.3453	4.52859	2.49293	42.5556	3.67921	2.23064	3.09146	4.55656	1.85451	2.46422	5.63721	1.77368	2.75268	2.98599	1.72146	2.63286	2.48426
cmaU	2.36148	3.44028	3.01618	3.83409	3.85287	3.53085	2.20571	3.33834	3.42656	3.06542	3.13584	2.67048	2.81375	1.5302	4.09429	2.61402	1.82363	5.68259	2.11408	1.88165	2.66876	2.3002	1.89628	2.37324
corR	3.07953	4.27224	3.00395	3.47978	4.56993	3.41237	4.05595	4.81505	4.47313	5.29257	4.07461	3.28824	2.29498	1.18304	3.93832	2.05976	1.13793	5.48372	1.39193	1.02303	1.90747	1.38636	0.955775	1.47401
corS	5.72133	4.71286	3.80692	5.42473	5.12312	4.48328	6.30264	4.51607	3.84025	6.05649	3.9604	3.16693	2.18519	2.49274	3.59913	1.93808	2.92399	5.65237	1.50514	2.73202	2.56869	1.81248	2.64125	2.06689
corP	0.497312	4.43114	2.94471	0.786677	4.40772	3.26162	0.482666	4.65981	3.3352	0.527636	3.29241	2.23301	9.16627	4.6415	219.268	7.12754	4.74053	201.153	7.64875	5.50389	182.82	6.59368	4.41262	116.84
argK	15.7587	5.6047	5.25313	28.108	8.73474	6.57212	23.0323	7.11653	5.7562	30.4141	6.29956	5.11005	3.63233	15.1966	8.26687	3.59558	13.7508	7.80051	2.53299	7.68045	4.92641	2.47133	7.55963	4.68858
argD	1.4219	5.18328	3.55007	1.85905	6.69343	4.15159	1.96619	5.022	4.56702	1.87751	4.10396	2.99285	0.0351055	0.0265031	0.0820596	0.0288305	0.027297	0.118055	0.027901	0.0290664	0.0498618	0.0238638	0.0255366	0.042628
avrRps4	7.7344	4.3132	4.06347	3.51785	5.29412	4.91285	3.53499	4.71209	4.36718	2.54882	3.46462	3.37755	9.96665	5.90579	4.08769	9.2902	7.3804	5.78775	6.2542	5.6376	2.02341	6.20496	5.63799	1.88246
hopJ	2.07769	6.61548	6.3389	4.01701	6.65766	7.07616	3.80866	7.4677	6.4429	3.57737	5.91979	5.62501	2.5014	2.89827	3.76567	2.41706	2.5335	2.95201	1.61836	1.39054	2.02262	1.45224	1.31141	1.93749
hopAS1	0.264797	16.2374	7.99066	0.168112	11.6809	8.52441	0.277862	12.2813	7.11524	0.278565	10.5001	5.5306	4.07455	4.39054	5.51376	3.41794	3.95371	4.12553	2.06089	1.79587	2.8511	1.79866	1.76696	2.79382
hrpK	272.072	6.14271	8.34648	304.565	6.75106	9.87096	281.558	7.32406	7.41537	232.327	5.08418	7.00707	3.98633	6.7984	85.709	3.20754	5.12672	66.8172	2.70207	3.60435	50.5277	1.90546	2.97377	39.0276
avrRpm1	310.846	2.27518	2.51049	358.025	2.41292	3.46275	484.798	2.8774	2.2419	256.701	2.31841	1.93694	2.78557	2.52398	13.8959	2.75384	2.3556	15.2555	1.69517	1.88734	2.40786	1.57124	2.34743	2.34387
avrE	2.84708	3.05315	4.90447	2.30324	3.52355	6.04649	3.44733	3.18488	4.71001	2.87229	3.23578	5.36483	4.41307	5.48125	6.72326	4.63743	4.42834	5.46247	2.85584	2.07809	3.44558	2.74413	2.46961	3.01053
hopM1	25.9511	2.02859	3.08415	23.2379	2.37025	4.14341	47.773	2.82999	3.66909	24.7922	3.07819	4.03724	25.2655	2.5051	5.44493	26.3803	2.39684	4.77822	16.1806	1.19254	2.5889	12.9363	1.0375	2.52807
hopAA1-1	22.3153	2.40594	3.75615	27.3357	2.932	4.75618	30.0465	2.92349	4.12606	26.2708	3.0141	3.83232	7.67203	6.00974	4.66517	7.43284	6.37587	3.49555	4.59069	3.02567	2.17508	3.51066	2.89877	1.86732
nopN1	43.7117	3.32364	4.47184	36.498	3.83531	6.28051	56.2977	3.51753	4.70545	36.0623	3.58083	4.3236	3.77004	9.45674	4.32121	3.63909	9.10302	3.74115	2.26302	4.46072	2.29019	1.77049	4.22555	2.11649
hopS2	32.3388	10.6779	6.91358	16.5746	7.86253	7.99338	41.3184	10.1661	7.52883	15.2459	7.62526	5.80828	3.12618	9.23971	9.50368	2.65149	5.13935	6.61489	1.80951	3.25998	5.67632	1.17396	3.24613	4.26412
avrD1	87.8715	4.25625	3.39496	81.3074	4.66099	4.48108	102.51	4.59748	5.42225	62.8538	4.16194	4.25145	123.241	1.79565	4.81951	137.071	2.08059	7.15159	89.0188	1.64385	2.6699	84.5902	1.67116	2.34365
hopD1	9.9361	11.1344	12.853	9.44913	9.16289	15.6064	11.2815	10.207	16.4356	12.8628	10.1136	13.7468	3.11989	2.9108	3.58616	2.63072	2.82389	3.11851	1.64339	1.59213	2.14014	1.57204	1.57136	1.99273
hopQ1	192.961	7.04585	7.48076	132.922	6.35689	9.3391	188.31	6.8091	7.41949	130.687	6.36399	7.45905	3.97682	7.64449	3.22681	3.69109	6.65813	2.58432	2.59586	3.764	1.70932	2.21679	3.80144	1.59114
hopY1	26.7203	6.5356	6.5716	18.2205	5.78612	7.19701	24.1749	5.7791	5.32266	15.5983	5.09427	4.85011	3.54372	4.14959	4.79326	3.13219	3.53274	3.3383	1.70862	1.44655	2.30047	1.36237	1.48036	2.09665
hopZ3	6.90678	5.74414	6.76326	3.40419	5.71071	7.77621	6.49367	5.40414	7.53933	4.27408	5.53791	6.76989	3.80733	4.84286	6.81856	4.18216	4.53757	5.46746	1.81515	1.84539	3.0412	1.49775	1.72217	2.71002
hopAE1	98.8535	8.29969	5.85007	40.5308	8.0171	7.23239	63.5619	11.0644	7.66838	55.4877	8.57843	5.64318	7.19211	3.58064	3.59109	6.13534	3.42065	2.67738	5.92237	2.53153	2.66342	3.40259	2.03233	2.32782
hopR1	55.7949	7.49781	6.1905	73.3504	7.48614	8.8217	44.1021	7.30359	7.70812	82.5784	7.0971	6.55738	2.76222	3.4255	134.908	2.65996	3.17433	152.611	1.56148	1.6687	82.3085	1.25126	1.56044	90.6848
hopAH1	1.69552	102.707	8.62846	1.27493	99.9492	9.47176	2.03599	88.8426	8.25274	2.04561	92.3272	7.15231	5.75048	9.51942	4.32828	5.09279	8.72992	3.4963	3.7665	5.14032	2.33393	2.85367	4.76354	2.22949
hopAI1	0.519128	34.799	6.8212	0.589338	34.8959	7.47774	0.507994	31.1613	6.2755	0.642008	29.0098	5.75179	2.49143	2.5215	11.5497	2.27571	2.39137	10.3934	1.03142	1.0682	5.61267	0.953026	1.07439	4.82036
avrpto5	348.32	5.5206	6.92493	282.258	4.8891	6.54269	425.313	5.25719	6.59401	267.531	4.6455	5.05067	2.11571	2.47289	3.60825	2.14502	2.25927	2.41302	1.31084	1.32367	2.22457	1.04456	1.37196	2.11423
hopAZ1	202.402	5.73541	8.76677	117.538	6.01222	8.764	187.532	6.661	8.42764	128.734	5.5287	6.73145	1.96054	2.05501	2.21137	1.99727	1.90278	2.52508	86.7746	70.5845	84.6776	72.3358	68.2217	91.5844
hopAU1	121.517	8.64054	8.2203	51.1124	7.33416	8.70924	112.13	8.13193	7.2921	48.5696	5.99724	5.87492	4.84926	3.85133	10.3656	4.88688	3.17973	2.33717	2.77825	1.55708	5.30391	2.15771	1.61212	5.04884
hrpL	117.375	4.42881	4.93394	102.341	5.4419	6.94381	169.862	4.09283	4.18522	93.5443	4.24287	4.48387	4.58725	4.22436	5.74475	3.52321	4.78222	3.46001	3.37581	3.0032	3.75584	2.16755	2.80507	2.0752
All values in each culture condition mean the relative values against 0h in each culture condition.
18HS; HS medium at 18℃, 18HSC; HSC medium at 18℃, 18LB; LB medium at 18℃, 18hrp; hrp-inducing medium at 18℃, 27HS; HS medium at 27℃, 27HSC; HSC medium at 27℃, 27LB; LB medium at 27℃, 27hrp; hrp-inducing medium at 27℃.
