## Supplementary infromation for "Phytotoxin synthesis genes and type III effector genes of *Pseudomonas syringae* pv. *actinidiae* biovar 6 are regulated by culture conditions": Supplemental Table S6.xlsx

### Sheet: Sheet1
Supplemental Table S6. Temporal change of virulence genes of Psa1, Psa3 and Psg in different culture conditions
		27HS		27HSC		27LB		27hrp
		3h	6h	3h	6h	3h	6h	3h	6h
Psa1	argK	1.25272	3.6095	0.877335	1.95447	4.42374	1.84349	4.05562	2.01185
	argD	0.88278	1.2056	0.676844	0.898684	1.06009	1.29269	1.05201	1.13113
	hopAS1	1.17318	1.71467	0.969161	1.27273	1.7711	1.4402	2.65655	1.08838
	hrpK	0.07589	2.52168	0.056483	2.43483	0.14345	1.17091	0.0897663	0.909247
	avrE	0.437591	0.486112	0.423301	0.717735	1.38326	1.39409	1.53351	1.22225
	hopM1	0.410733	0.675663	0.389753	0.687075	0.620219	0.814259	1.28663	1.31366
	hopD1	1.02679	1.24153	0.850252	1.14322	1.86585	2.23023	1.43597	1.94184
	hopQ1	0.81616	1.09367	0.8368	1.38876	1.28086	1.51454	1.14365	1.45903
	hopAE1	1.17179	1.30397	0.590837	0.851231	1.23205	1.39688	0.75925	0.918949
	hopAZ1	1.21471	1.62165	1.02697	1.10828	1.47172	1.41422	0.771543	1.15279
	hrpL	0.568598	0.661336	0.489142	0.644004	1.0838	1.15065	1.27375	1.37901
Psa3	hopAS1	0.810756	1.01394	0.647189	0.720561	0.80912	0.754624	1.00841	0.883927
	hrpK	3.01028	1.61654	1.94005	1.80074	2.26794	0.823482	2.41116	0.736077
	avrE	0.861276	1.06222	1.34203	1.88393	1.12167	1.29948	1.09537	1.35215
	hopM1	0.366968	0.574279	0.439211	0.622137	0.496048	0.661293	0.48334	0.698925
	hopD1	1.76218	1.44636	1.44395	1.71389	1.7758	0.583868	2.09141	0.56315
	hopQ1	0.951265	0.934965	0.797579	0.679327	0.819921	0.720227	0.74547	0.684106
	hopAE1	1.94036	1.58755	0.688059	0.707552	1.12417	0.664136	1.39147	0.461941
	hopAZ1	2.14096	1.74716	1.56732	1.5835	1.21735	0.539751	1.38187	0.629001
	hrpL	0.5922	1.32815	0.709252	1.49591	0.763598	1.76657	0.743947	1.66936
Psg	cfa1	1.06347	14.7994	1.21797	14.0256	1.5191	13.7704	1.23893	12.0973
	cmaD	1.18646	0.815354	1.5251	1.03449	1.85205	0.662092	1.45195	0.634052
	hopAS1	1.32457	0.776966	1.17524	0.735783	1.43513	0.81638	1.27569	0.843427
	hrpK	1.00186	0.488758	1.28094	0.53375	1.14014	0.806881	1.59227	1.23001
	avrE	15.6131	3.50496	39.0727	3.27395	15.1808	6.58631	3.58542	7.70984
	hopM1	0.88078	5.17387	1.74951	5.79185	1.22224	7.73726	1.89131	11.6485
	hopD1	3.54935	1.03085	6.35701	1.13452	1.15284	0.276586	1.10521	0.275434
	hopAE1	1.05185	0.74935	1.28481	0.802804	1.28458	0.995904	1.25369	0.847251
	hopAZ1	1.22062	0.768667	1.22522	0.84767	1.54115	0.972752	1.41157	1.06472
	hrpL	1.01194	0.506289	0.965066	0.473842	0.576074	0.398515	0.688333	0.527726
All values in each culture condition mean the relative values against 0h in each culture condition.
27HS; HS medium at 27℃, 27HSC; HSC medium at 27℃, 27LB; LB medium at 27℃, 27hrp; hrp-inducing medium at 27℃.
